# An essential periplasmic protein coordinates lipid trafficking and is required for asymmetric polar growth in mycobacteria

**DOI:** 10.1101/633768

**Authors:** Kuldeepkumar R. Gupta, Celena M. Gwin, Kathryn C. Rahlwes, Kyle J. Biegas, Chunyan Wang, Jin Ho Park, Jun Liu, Benjamin M. Swarts, Yasu S. Morita, E. Hesper Rego

## Abstract

Mycobacteria, including the human pathogen *Mycobacterium tuberculosis*, grow by inserting new cell wall material at their poles. This process and that of division are asymmetric, producing a phenotypically heterogeneous population of cells that respond non-uniformly to stress (Aldridge et al., 2012; Rego et al., 2017; Richardson et al., 2016). Surprisingly, deletion of a single gene – *lamA* – leads to more symmetry, and to a population of cells that is more uniformly killed by antibiotics (Rego et al., 2017). How does LamA create asymmetry? Here, using a combination of quantitative time-lapse imaging, bacterial genetics, and lipid profiling, we find that LamA recruits essential proteins involved in cell wall synthesis to one side of the cell – the old pole. One of these proteins, MSMEG_0317, here renamed PgfA, was of unknown function. We show that PgfA is a periplasmic protein that interacts with MmpL3, an essential transporter that flips mycolic acids in the form of trehalose monomycolate (TMM), across the plasma membrane. PgfA interacts with a TMM analog suggesting a direct role in TMM transport. Yet our data point to a broader function as well, as cells with altered PgfA levels have differences in the abundance of other lipids and are differentially reliant on those lipids for survival. Overexpression of PgfA, but not MmpL3, restores growth at the old poles in cells missing *lamA*. Together, our results suggest that PgfA is a key regulator of polar growth and cell envelope composition in mycobacteria, and that the LamA-mediated recruitment of this protein to one side of the cell is a required step in the establishment of cellular asymmetry.
