## Supplemental Table 2 for "An essential periplasmic protein coordinates lipid trafficking and is required for asymmetric polar growth in mycobacteria"

### Sheet: Sheet1
Related Strain (Table 1)	Primer Sequence
CMG184	GCGTGCGGCCGCTGATTAGCTAAGCTAATATTGGATCGTCGCACC
	GGTTCTGGAAAAGGTGAAGAAC
	gtgttcgcctggtggggtcg
	GTTCTTCACCTTTTCCAGAACCaaggcgtccttcgcggcgaag
	cgaccccaccaggcgaacacAAGCTTTCCTTCCTCCTTTCTATCGATGGATCCGTGGCAAGAGGGTC
	CTAGGGTCCCCAATTAATTAGCTAAAGCTTTTATTTGTAGAGTTCATCCATGC
CMG585 + CMG 587	CTTAATTAAGGAGGAGATATACATatgttcgcctggtggggtcg
	GGTCCCCAATTAATTAGCTAAAGCTTTCACAGATCCTCTTCTGAGATGAGTTTTTGTTCaaggcgtccttcgcggcg
CMG206 + CMG 199	GCGTGCGGCCGCTGATTAGCTAAGCTAATATTGGATCGTCGCACC
	cacctctccaggggagggtctTCCAGAACCTTTGTAGAGTTC
	ATGAAAGGTGAAGAACTG
	GTCCCCAATTAATTAGCTAAAGCTTtcaggacgcggcgtaaatcg
	agaccctcccctggagaggtg
	CAGTTCTTCACCTTTCATAAGCTTTCCTTCCTCCTTTCTATCGATGGATCCGTGGCAAGAGGGTC
CMG549 + CMG541	GCGTTTAATACTGCATGCACTCTAGATCGTGCTCGGCCTGCGCG
	ACCGGGCCTCCTTCTGTGTG
	CACACAGAAGGAGGCCCGGTgtgCCGGCCTATGCGCTG
	GGTCCCCAATTAATTAGCTAAAGCTTtcaCTTCTCGAACTGGGGGTGGCTCCAGTCGCCCGGACGCGGTCGATG
KG26	GCTTAATTAAGAAGGAGATATACATAtgaaccgcgctgtggcgctgcgtatcg
	GGTCCCCAATTAATTAGCTAAAGCTTtcagatcggtcggtccggtggcagatcg
	ggagcgcaggtagtgcccggttctcg
	GGCGTTACCCAACTTAATCGCCTTGCAGCTCAccccagaagtccacatgccgcg
	cgcggcatgtggacttctggggTGAGCTGCAAGGCGATTAAGTTGGGTAACGCC
	gcacctggatgccctgcgtatcgaagAAACAGCTATGACCATGATTACGCC
	GGCGTAATCATGGTCATAGCTGTTTcttcgatacgcagggcatccaggtgc
	agactccagtggccctgcaacaaccgc
	gctggtcgtgcATAACTTCGTA
	gccgaggagcaggactgaATAAC
KG81	CGTTTAATACTGCATGCACTCTAGAtcgtgctcggcctgcgcggattgctcg
	ccttgatgaCGTCCTCGGAGGAGGCcgagccgccgatcggtcggtccggtggcagatcgg
	ccgatctgccaccggaccgaccgatcggcggctcgGCCTCCTCCGAGGACGtcatcaagg
	CCTCTAGGGTCCCCAATTAATTA
KG97	CGATCCGCATGCTTAATTAAGAAGGAGATATACTAatgaaccgcgctgtggcgctgcgt
	TCCCCAATTAATTAGCTAAAGCTTtcaCAGGTCTTCCTCGCTGATCAGCTTCTGCTCgatcggtcggtccggtggc			Fwd primer for amplifying MSMEG_0317 gene and Gibsoning to CT 133
KG167	CGATCCGCATGCTTAATTAAGAAGGAGATATACTAatgaaccgcgctgtggcgctgcgt
	CCGTCATGGTCTTTGTAGTCcgagccgccgatcggtcggtccggtggcagatcgg
	ccgatctgccaccggaccgaccgatcggcggctcgGACTACAAAGACCATGACGG
	GGTCCCCAATTAATTAGCTAAAGCTTtcaCTTATCATCGTCATCTTTATAGTCG
KG175	agatcctgaccgccttcttc
	gtgctcaccaccggcctgacc
	GTCGAGAAGTAACAGGGATTCTTGTGTCACcggcagatccgaaccatttgcatcc
	GTGACACAAGAATCCCTGTTACTTCTCGAC			for confirming gene deletion with zeo cassette, use with forward KO primer
	TCTTACGTGCCGAGGCACCGGG			for confirming gene deletion with zeo cassette, use with reverse KO primer
	CCCGGTGCCTCGGCACGTAAGAtgcctgctgAAGGATAGGCGTAGatgacgagcccgttcgccgaac
	caccaggccggccaggccgtag
	gatgggcagtgcgatcat
KG244	GGGAgatcagcagggcagcaccgagcc
	AAACggctcggtgctgccctgctgatc
KG47	CGATCCGCATGCTTAATTAAGAAGGAGATATACTAatgaaccgcgctgtggcgctgcgt
	CCAGTGAAAAGTTCTTCTCCTTTACTcgagccgccgatcggtcggtccggtggcagatcg
	cgatctgccaccggaccgaccgatcggcggctcgAGTAAAGGAGAAGAACTTTTCACTGG
	GGGTCCCCAATTAATTAGCTAAAGCTTtcaCAGGTCTTCCTCGCTGATCAGCTTCTGCTCTTTGTATAGTTCATCCATGCCATGTGTAATCC			Third primer to clone MS0317 with native promoter into L5 integrating vector. Use primer 317-mRFP-3
KG73	CGCATGCTTAATTAAGAAGGAGATATACTAatgAGTAAAGGAGAAGAACTTTTCACTGG			Hesper's primer, used to amplify mRFP
	cgatacgcagcgccacagcgcggttcatcgagccgccTTTGTATAGTTCATCCATGCCATGTGTAATCC
	GGATTACACATGGCATGGATGAACTATACAAAggcggctcgatgaaccgcgctgtggcgctgcgtatcg			Primer for subcloning MS0317 into L5 pTetO-NatR vector
	CCTCTAGGGTCCCCAATTAATTAGCTAAAGCTTtcaCAGGTCTTCCTCGCTGATCAGCTTCTGC			Rev primer for attaching myc tag at C-terminal, Use 'MS0317_Nat_Fwd' as Fwd primer for subcloning
KG60	GCACGATCCGCATGCTTAATTAAGAAGGAGATATACATatgaaccgcgctgtggcgctgcgtatcg
	GGTCCCCAATTAATTAGCTAAAGCTTGATATCtcaCAGGTCTTCCTCGCTGATCAGCTTCTGCTCgatcggtcggtccggtggcagatcg
KG286	CGATCCGCATGCTTAATTAAGAAGGAGATATACTAatgaaccgcgctgtggcgctgcgt
	TCCCCAATTAATTAGCTAAAGCTTtcagaacgaaccgaggaccgcgccgcc
KG147	CGAAATGAGCACGATCCGCATGCTTAATTAAGAAGGAGATATACTAatgaagcgatctgcaacgg
	GGACCTCTAGGGTCCCCAATTAATTAGCTAAAGCTTttaactcctgagtttattcacagtgc
KG284	CCGCATGCTTAATTAAGAAGGAGATATACTAatgaagcgatctgcaacggtcc
	gtggactcggtgcgcagcgcactcctgagtttattcacag			Fwd primer for subcloning MS0317 into L5 pTetO-NatR vector
	ctgtgaataaactcaggagtgcgctgcgcaccgagtccac			Rev primer for subcloning MS0317 into L5 pTetO-NatR with complementary sequences for 3X Flag-tag
	GGGTCCCCAATTAATTAGCTAAAGCTTtcagatcggtcggtccggtggc			Fwd primer for amplifying 3X flag sequence with ith complementary sequences for CwdA gene
				Rev primer for amplifying 3X flag sequence with ith complementary sequences for pL5-pteO vector backbone
				made by Hesper
				made by Hesper
				1st primer for gibsoning pL5-pTetO-MS017-mGFPmut3-myc construct; primer is ready no need of ordering
				2nd primer for gibsoning pL5-pTetO-MS017-mGFPmut3-myc construct
				3rd primer for gibsoning pL5-pTetO-MS017-mGFPmut3-myc construct
				4th primer for gibsoning pL5-pTetO-MS017-mGFPmut3-myc construct
				First primer for making pL5pTetOmGFPmut3-MS0317 construct
				2nd primer for making pL5pTetOmGFPmut3-MS0317 construct
				3rd primer for making pL5pTetOmGFPmut3-MS0317 construct
				4th primer for making pL5pTetOmGFPmut3-MS0317 construct
				Fwd primer for cloning MS0317-myc into CT56
				Rev primer for cloning MS0317-myc into CT56
				Use old primer
				reverse primer to amplify delta_C version of 0317
				Fwd primer to amplify Ncgl2760 gene
				Rev primer to amplify Ncgl2760 gene, lacks stop codon
				Fwd primer to amplify Cytosolic region of ms0317
				rev primer to amplify Cytosolic region of ms0317
